# A *Drosophila* model for Costello Syndrome caused by Ras mutation K117R

**DOI:** 10.1101/2025.02.03.635762

**Authors:** Prashath Karunaraj, Emily Cao, Harnoor Singh, Max Luf, Stacey J. Baker, E Premkumar Reddy, Cathie M. Pfleger

**Affiliations:** Department of Oncological Sciences The Icahn School of Medicine at Mount Sinai New York, NY 10029; The Tisch Cancer Institute The Icahn School of Medicine at Mount Sinai New York, NY 10029; The Graduate School of Biomedical Sciences The Icahn School of Medicine at Mount Sinai New York, NY 10029; Department of Medicine Columbia University, Irving Medical Scenter New York, NY 10032

**Keywords:** Ras, *Drosophila*, Costello Syndrome, RASopathies, Trametinib, Rigosertib

## Abstract

Germline mutations that increase signaling through the Ras pathway can cause developmental disorders called RASopathies. The RASopathy Costello syndrome has been described to present with hallmarks that include short stature, intellectual disability, cardiac issues, and characteristic facial abnormalities and has been associated with gain-of-function mutations in HRas. The most common HRas mutations in Costello Syndrome occur at G12 and G13, but there are also other rare mutation sites such as K117 including HRas^K117R^. Ras^K117R^ mutations are also found in colorectal cancer. *Drosophila* studies modeling gain-of-function in Ras primarily utilize the common cancer-associated mutation G12V, and previous *Drosophila* RASopathy models assessing Ras gain-of-function mutations have used human sequences for KRas G12D and HRas G12S. To augment these studies, we characterized the phenotype of engineering the rare gain-of-function mutation K117R in the *Drosophila* Ras sequence. We report here that constitutive low-level expression of Ras^K117R^ increased lethality and reduced body size while also causing rough eye and ectopic wing vein phenotypes in those flies that survived to adulthood. Ras pathway inhibitors Trametinib and Rigosertib suppressed the lethality but not the reduced size phenotypes. Trametinib strongly suppressed the K117R wing vein phenotype whereas Rigosertib had only subtle effects. Trametinib is a direct MEK inhibitor. Rigosertib has been reported to have strong effects on PI3K signaling and to indirectly inhibit the Raf-ERK branch. Therefore, this data is consistent with an interpretation that some lethality in the fly Ras^K117R^ model depends on elevated signaling through the Raf-ERK branch and potentially some lethality depends on the PI3K branch. In contrast, the lack of effects on the reduced size phenotypes would be consistent with small stature resulting from Raf- and PI3K-independent processes. We propose that this model can be useful for future mechanistic analysis and pharmacological screening and evaluation.
