## Supplemental Files S1 for "A *Drosophila* model for Costello Syndrome caused by Ras mutation K117R"

### Sheet: Figure 1
Fig. 1A					Fig. 1A'						Fig. 1F						Fig. 1G
						Eclosed	Eclosed
	Dead Pupae	Empty Pupal Cases				Males	Females				Notum length	Act5C-gal4/+	Act5C>Ras K117R				Notum length	Act5C-gal4/+	Act5C>Ras K117R
Act5C-gal4/+	0	20			Act5C-gal4/+	9	9				Raw measurements n(pixels)	123	99				Raw measurements n(pixels)	164	134
Act5C>Ras WT	0	13			Act5C>Ras WT	19	15					114	102					180	155
Act5C>Ras K117R	10	13			Act5C>Ras K117R	3	11					137	103					208	145
												111						207
												114						222
												109						230
											Notum length	Act5C-gal4/+	Act5C>Ras K117R				Notum length	Act5C-gal4/+	Act5C>Ras K117R
											normalized	1.04237	0.838983				normalized	0.812552	0.663914
												0.966102	0.864407					0.891825	0.76796
												1.16102	0.872881					1.03055	0.718415
												0.940678						1.0256
												0.966102						1.09992
												0.923729						1.13955

### Sheet: Figure 1 P values
Figure 1 P values
			Chi square		Fisher's exact						T Test							T Test
Fig. 1A			Sginificance	P value	Sginificance	P value		Fig. 1F	Notum length		Sginificance	P value			Fig. 1G	Abdomen length		Sginificance	P value
Act5C-gal4/+ vs Act5C>Ras WT			N/A		ns	p>0.9999		Act5C-gal4/+ vs Act5C>Ras K117R			*	p=0.0103			Act5C-gal4/+ vs Act5C>Ras K117R			**	p=0.002
Act5C-gal4/+ vs Act5C>Ras K117R			****	p<0.0001	****	p<0.0001																P value ranges:
Fig. 1A'																						ns	P > 0.05
Males vs females																						*	P ≤ 0.05
Act5C-gal4/+ vs Act5C>Ras WT			ns	p=0.8129	ns	p>0.9999																**	P ≤ 0.01
Act5C-gal4/+ vs Act5C>Ras K117R			*	p=0.0488	ns	p=0.0981																***	P ≤ 0.001
																						****	P ≤ 0.0001

### Sheet: Figure  2
Fig. 2A	Eye area						Fig. 2B	Wing area
Raw measurements n(pixels)	Act5C-gal4/+	Act5C>Ras WT	Act5C>Ras K117R				Raw measurements n(pixels)	Act5C-gal4/+	Act5C>Ras WT	Act5C>Ras K117R
	11684	12220	9908.25					1558498	1528639	1381790
	12393	11949	9371.75					1578110	1670865	1299939
	11603	11389	9996.75					1631835	1544386	1322491
	12532	11009	10572.8					1640287	1638339	1331147
	10894	11920	10102.8					1594734	1586720	1319860
	11560	13013	10163.2					1576920	1587006	1351840
		11347	9055.5						1616142	1333877
		11955	8883.75						1599438	1322667
			9639.25						1647498	1322457
			10196						1554373	1401601
									1714587
									1544473
	Eye area							Wing area
Normalized	Act5C-gal4/+	Act5C>Ras WT	Act5C>Ras K117R				Normalized	Act5C-gal4/+	Act5C>Ras WT	Act5C>Ras K117R
	0.992047	1.03756	0.841274					0.976056	0.957356	0.865387
	1.05225	1.01455	0.795722					0.988338	1.04643	0.814125
	0.98517	0.967	0.848789					1.02199	0.967218	0.828249
	1.06405	0.934735	0.897695					1.02728	1.02606	0.83367
	0.924971	1.01209	0.857789					0.99875	0.993731	0.826602
	0.981519	1.10489	0.862926					0.987593	0.99391	0.84663
		0.963434	0.76887						1.01216	0.83538
		1.01506	0.754288						1.0017	0.828359
			0.818435						1.03179	0.828228
			0.865706						0.973472	0.877794
									1.07381
									0.967272

### Sheet: Figure 2 P values
Figure 2 P values
				ANOVA							ANOVA				P value ranges:
	Fig. 2A	Eye area		Sginificance	P value			Fig. 2B	Wing area		Sginificance	P value			ns	P > 0.05
	Act5C-gal4/+ vs Act5C>Ras WT			ns	p=0.9712			Act5C-gal4/+ vs Act5C>Ras WT			ns	p=0.9613			*	P ≤ 0.05
	Act5C-gal4/+ vs Act5C>Ras K117R			****	p<0.0001			Act5C-gal4/+ vs Act5C>Ras K117R			****	p<0.0001			**	P ≤ 0.01
															***	P ≤ 0.001
															****	P ≤ 0.0001

### Sheet: Figure 3
	Fig. 3A														Fig. 3B	DMSO	Trametinib	Rigosertib	DMSO	Trametinib	Rigosertib				Fig. 3C	DMSO	Trametinib	Rigosertib	DMSO	Trametinib	Rigosertib
Raw data		DMSO treated				Trametinib treated				Rigosertib treated					Raw measurements n(pixels)	Act5C-gal4/+	Act5C-gal4/+	Act5C-gal4/+	Act5C>Ras K117R	Act5C>Ras K117R	Act5C>Ras K117R				Raw measurements n(pixels)	Act5C-gal4/+	Act5C-gal4/+	Act5C-gal4/+	Act5C>Ras K117R	Act5C>Ras K117R	Act5C>Ras K117R
		Dead Pupae	Empty Pupal Cases			Dead Pupae	Empty Pupal Cases			Dead Pupae	Empty Pupal Cases				Eye area	11684	11476	11150	9908.25	8423	10430.2				Wing area	1558498	1521866	1508054	1381790	1408929	1214882
	Act5C-gal4/+	0	49		Act5C-gal4/+	4	36		Act5C-gal4/+	1	24					12393	10356	12184	9371.75	8602	9546.5					1578110	1559554	1597659	1299939	1395251	1318570
	Act5C>Ras K117R	18	7		Act5C>Ras K117R	6	21		Act5C>Ras K117R	11	12					11603	10836	11373	9996.75	7005	9385.25					1631835	1498326	1496308	1322491	1270144	1173476
																12532	11123	10642	10572.8	8013	9346.5					1640287	1517800	1565520	1331147	1431696	1185240
																10894	10576	10669	10102.8	8978	9335.25					1594734	1565101	1580123	1319860	1453564	1329747
	Calculated Percent Survival															11560	10968	12094	10163.2	8830	9276.25					1576920	1530235	1507171	1351840	1494847	1239392
		DMSO	Trametinib	Rigosertib														11299	9055.5	7950								1632913	1333877	1453778
	Act5C-gal4/+	100	90	96														11123	8883.75	7137								1542287	1322667	1284434
	Act5C>Ras K117R	28	77.7778	52.1739															9639.25	7552									1322457	1435274
																			10196	8770									1401601	1435495
																DMSO	Trametinib	Rigosertib	DMSO	Trametinib	Rigosertib					DMSO	Trametinib	Rigosertib	DMSO	Trametinib	Rigosertib
															Normalized	Act5C-gal4/+	Act5C-gal4/+	Act5C-gal4/+	Act5C>Ras K117R	Act5C>Ras K117R	Act5C>Ras K117R				Normalized	Act5C-gal4/+	Act5C-gal4/+	Act5C-gal4/+	Act5C>Ras K117R	Act5C>Ras K117R	Act5C>Ras K117R
															Eye area	0.992047	0.974387	0.946707	0.841274	0.715167	0.885596				Wing area	0.976056	0.953114	0.944464	0.865387	0.882384	0.760856
																1.05225	0.879291	1.0345	0.795722	0.730365	0.81056					0.988338	0.976717	1.00058	0.814125	0.873817	0.825794
																0.98517	0.920046	0.965641	0.848789	0.59477	0.796868					1.02199	0.938371	0.937107	0.828249	0.795465	0.734924
																1.06405	0.944415	0.903575	0.897695	0.680355	0.793578					1.02728	0.950567	0.980453	0.83367	0.896642	0.742292
																0.924971	0.897971	0.905867	0.857789	0.76229	0.792623					0.99875	0.980191	0.989599	0.826602	0.910338	0.832794
																0.981519	0.931254	1.02686	0.862926	0.749724	0.787614					0.987593	0.958355	0.943911	0.84663	0.936192	0.776206
																		0.959358	0.76887	0.675006								1.02266	0.83538	0.910472
																		0.944415	0.754288	0.605977								0.965903	0.828359	0.804415
																			0.818435	0.641214									0.828228	0.898883
																			0.865706										0.877794	0.899021

### Sheet: Figure 3 P values
Fig. 3 P values																								P value ranges:
																								ns	P > 0.05
Fig. 3A									Fig. 3B	Eye area						Fig. 3C	Wing area							*	P ≤ 0.05
				Chi square		Fisher's exact							ANOVA							ANOVA				**	P ≤ 0.01
				Sginificance	P value	Sginificance	P value						Sginificance	P value						Sginificance	P value			***	P ≤ 0.001
Act5C-gal4/+ DMSO vs Act5C-gal4/+ Trametinib				*	p=0.0118	*	p=0.0374		Act5C-gal4/+ DMSO vs Act5C-gal4/+ Trametinib				ns	p=0.099		Act5C-gal4/+ DMSO vs Act5C-gal4/+ Trametinib				ns	p=0.2653			****	P ≤ 0.0001
Act5C-gal4/+ DMSO vs Act5C-gal4/+ Rigosertib				*	p=0.0252	ns	p=0.2097		Act5C-gal4/+ DMSO vs Act5C-gal4/+ Rigosertib				ns	p=0.6701		Act5C-gal4/+ DMSO vs Act5C-gal4/+ Rigosertib				ns	p=0.6304
Act5C>Ras K117R DMSO vs Act5C>Ras K117R Trametinib				***	p=0.0002	***	p=0.0004		Act5C>Ras K117R DMSO vs Act5C>Ras K117R Trametinib				****	p<0.0001		Act5C>Ras K117R DMSO vs Act5C>Ras K117R Trametinib				ns	p=0.0544
Act5C>Ras K117R DMSO vs Act5C>Ras K117R Rigosertib				*	p=0.0435	ns	p=0.0782		Act5C>Ras K117R DMSO vs Act5C>Ras K117R Rigosertib				ns	p=0.9661		Act5C>Ras K117R DMSO vs Act5C>Ras K117R Rigosertib				*	p=0.0102
Act5C-gal4/+ DMSO vs Act5C>Ras K117R DMSO				****	p<0.0001	****	p<0.0001		Act5C-gal4/+ DMSO vs Act5C>Ras K117R DMSO				****	p<0.0001		Act5C-gal4/+ DMSO vs Act5C>Ras K117R DMSO				****	p<0.0001
Act5C-gal4/+ DMSO vs Act5C>Ras K117R Trametinib				***	p=0.0003	**	p=0.0014		Act5C-gal4/+ DMSO vs Act5C>Ras K117R Trametinib				****	p<0.0001		Act5C-gal4/+ DMSO vs Act5C>Ras K117R Trametinib				****	p<0.0001
Act5C-gal4/+ DMSO vs Act5C>Ras K117R Rigosertib				****	p<0.0001	****	p<0.0001		Act5C-gal4/+ DMSO vs Act5C>Ras K117R Rigosertib				****	p<0.0001		Act5C-gal4/+ DMSO vs Act5C>Ras K117R Rigosertib				****	p<0.0001
